# The tRNA thiolation-mediated translational control is essential for plant immunity

**DOI:** 10.1101/2022.02.13.480182

**Authors:** Xueao Zheng, Hanchen Chen, Zhiping Deng, Yujing Wu, Linlin Zhong, Chong Wu, Qiansi Chen, Shunping Yan

**Affiliations:** Hubei Hongshan Laboratory, Wuhan, 430070, China; College of Life Science and Technology, Huazhong Agricultural University, Wuhan, Hubei 430070, China; Shenzhen Institute of Nutrition and Health, Huazhong Agricultural University, Shenzhen 518000, China; Shenzhen Branch, Guangdong Laboratory for Lingnan Modern Agriculture, Shenzhen 518000, China; Agricultural Genomics Institute at Shenzhen, Chinese Academy of Agricultural Sciences, Shenzhen 518000, China; Zhengzhou Tobacco Research Institute of CNTC, No.2 Fengyang Street, Zhengzhou, Henan Province, 450001, China; State Key Laboratory for Managing Biotic and Chemical Threats to the Quality and Safety of Agro-products, Institute of Virology and Biotechnology, Zhejiang Academy of Agricultural Sciences, Hangzhou 310021, China; Key Laboratory of Horticultural Plant Biology, Ministry of Education, College of Horticulture and Forestry Sciences, Huazhong Agricultural University, Wuhan 430070, China

**Keywords:** plant immunity, translation, tRNA thiolation, NPR1, *Arabidopsis*

## Abstract

Plants have evolved sophisticated mechanisms to regulate gene expression to activate immune responses against pathogen infections. However, how the translation system contributes to plant immunity is largely unknown. The evolutionarily conserved thiolation modification of tRNA ensures efficient decoding during translation. Here we show that tRNA thiolation is required for plant immunity in *Arabidopsis*. We identify a *cgb Arabidopsis* mutant, which is hyper-susceptible to the pathogen *Pseudomonas syringae. CGB* encodes ROL5, a homolog of yeast NCS6 required for tRNA thiolation. ROL5 physically interacts with CTU2, a homolog of yeast NCS2. Mutations in either *ROL5* or *CTU2* result in loss of tRNA thiolation. Further analyses reveal that both transcriptional reprogramming and translational reprogramming during immune responses are compromised in *cgb.* Notably, the translation of the salicylic acid receptor NPR1 is reduced in *cgb*, resulting in reduced salicylic acid signaling. Our study not only reveals a new regulatory mechanism for plant immunity but also uncovers a new biological function of tRNA thiolation.
