## Supplemental Table S4 for "The tRNA thiolation-mediated translational control is essential for plant immunity"

### Sheet: Sheet1
Table S4. The attenuated proteins in cgb.
TAIR_Locus	Symbol	Annotation
AT5G28540	BIP1	Encodes the luminal binding protein BiP, an ER-localized member of the HSP70 family. BiP is composed of an N-terminal ATP binding domain and a C-terminal domain that binds to hydrophobic patches on improperly/incompletely folded proteins in an ATP-dependent manner. Involved in polar nuclei fusion during proliferation of endosperm nuclei.
AT5G02490	AtHsp70-2	NA
AT1G21750	ATPDI5	Encodes a protein disulfide isomerase-like (PDIL) protein, a member of a multigene family within the thioredoxin (TRX) superfamily; isoform contains non-consensus GA donor splice site at intron 9. Transcript levels for this gene are up-regulated in response to three different chemical inducers of ER stress (dithiothreitol, beta-mercaptoethanol, and tunicamycin). Neither AtIRE1-2 nor AtbZIP60 appe…
AT4G15530	PPDK	The product of this long transcript was shown to be targeted to the chloroplast, whereas the shorter transcript (no targeting sequence) accumulates in the cytosol. They were also found in slightly different tissues.
AT5G42650	AOS	Encodes a member of the cytochrome p450 CYP74 gene family that functions as an allene oxide synthase. This enzyme catalyzes dehydration of the hydroperoxide to an unstable allene oxide in the JA biosynthetic pathway. It shows a dual catalytic activity, the major one being a 13-AOS but also expressing a 9-AOS activity.
AT1G77510	ATPDI6	Encodes a protein disulfide isomerase-like (PDIL) protein, a member of a multigene family within the thioredoxin (TRX) superfamily. Transcript levels for this gene are up-regulated in response to three different chemical inducers of ER stress (dithiothreitol, beta-mercaptoethanol, and tunicamycin). AtIRE1-2 does not appear to be required for this response, but the atbzip60 mutant has a diminished…
AT3G24503	ALDH1A	Arabidopsis thaliana aldehyde dehydrogenase AtALDH1a mRNA. a sinapaldehyde dehydrogenase catalyzes both the oxidation of coniferylaldehyde and sinapaldehyde forming ferulic acid and sinapic acid, respectively
AT1G11910	APA1	Encodes an aspartic proteinase that forms a heterodimer and is stable over a broad pH range (ph 3-8).
AT5G19550	AAT2	Nitrogen metabolism. Major cytosolic isoenzyme controlling aspartate biosynthesis in the light.
AT1G02930	ATGST1	Encodes glutathione transferase belonging to the phi class of GSTs. Naming convention according to Wagner et al. (2002).
AT5G37600	ATGLN1;1	encodes a cytosolic glutamine synthetase, the enzyme has high affinity with substrate ammonium
AT4G02520	ATGSTF2	Encodes glutathione transferase belonging to the phi class of GSTs. Naming convention according to Wagner et al. (2002). The expression of this gene is upregulated by herbicide safeners such as benoxacor and fenclorim.
AT5G13420	TRA2	NA
AT1G78300	14-3-3OMEGA	G-box binding factor GF14 omega encoding a 14-3-3 protein
AT1G33960	AIG1	Identified as a gene that is induced by avirulence gene avrRpt2 and RPS2 after infection with Pseudomonas syringae pv maculicola strain ES4326 carrying avrRpt2
AT1G17745	PGDH	encodes a 3-Phosphoglycerate dehydrogenase
AT2G04400	IGPS	NA
AT5G22060	ATJ2	Co-chaperonin similar to E. coli DnaJ
AT1G09080	BIP3	NA
AT1G02920	ATGST11	Encodes glutathione transferase belonging to the phi class of GSTs. Naming convention according to Wagner et al. (2002).
AT1G21250	AtWAK1	cell wall-associated kinase, may function as a signaling receptor of extracellular matrix component such as oligogalacturonides.
AT5G05730	AMT1	ASA1 encodes the alpha subunit of anthranilate synthase, which catalyzes the rate-limiting step of tryptophan synthesis. ASA1 is induced by ethylene, and forms a link between ethylene signalling and auxin synthesis in roots.
AT3G54640	TRP3	Catalyzes the conversion of indole-3-glycerolphosphate to indole, the penultimate reaction in the biosynthesis of tryptophan. Functions as a heterocomplex with tryptophan synthase beta subunit (TSA2).
AT3G17810	PYD1	Encodes a protein predicted to have dihydropyrimidine dehydrogenase activity. Its activity has not been demonstrated in vivo, but, it is required for efficient uracil catabolism in Arabidopsis. It localizes to the plastid.
AT1G22400	ATUGT85A1	NA
AT3G26830	CYP71B15	Mutations in pad3 are defective in biosynthesis of the indole derived phytoalexin camalexin. Encodes a cytochrome P450 enzyme that catalyzes the conversion of dihydrocamalexic acid to camalexin.
AT5G25250	FLOT1	NA
AT2G37760	AKR4C8	NA
AT5G25260	flot2	NA
AT2G43570	CHI	NA
AT3G62600	ATERDJ3B	J domain protein localized in ER lumen. Can partially compensate for the growth defect in jem1 scj1 mutant yeast. Forms a complex SDF2-ERdj3B-BiP that is required for the proper accumulation of the surface-exposed leucine-rich repeat receptor kinases EFR. EFR is involved in PAMP (pathogen associated molecular patterns) triggered immunity.
AT4G37530	NA	NA
AT4G05020	NDB2	NA
AT2G30770	CYP71A13	putative cytochrome P450
AT3G48890	ATMAPR3	putative progesterone-binding protein homolog (Atmp2) mRNA,
AT4G23150	CRK7	Encodes a cysteine-rich receptor-like protein kinase.
AT5G52810	SARD4	NA
AT4G14716	ARD1	NA
AT3G27240	NA	NA
AT4G20110	BP80-3;1	NA
AT3G49120	ATPCB	Class III peroxidase Perx34. Expressed in roots, leaves and stems. Located in the cell wall. Involved in cell elongation. Expression activated by light. May play a role in generating H2O2 during defense response.
AT5G54500	FQR1	Encodes a flavin mononucleotide-binding flavodoxin-like quinone reductase that is a primary auxin-response gene.
AT2G47400	CP12	CP12-1 encodes a small peptide found in the chloroplast stroma. It belongs to the CP12 gene family thought to be involved in the formation of a supramolecular complex with glyceraldehyde-3-phosphate dehydrogenase (GAPDH) and phosphoribulokinase (PRK) embedded in the Calvin cycle.
AT2G38860	DJ-1e	Encodes protease I (pfpI)-like protein YLS5.
AT1G78380	ATGSTU19	Encodes a glutathione transferase that is a member of Tau GST gene family. Expression is induced by drought stress, oxidative stress, and high doses of auxin and cytokinin. naming convention according to Wagner et al. (2002) The expression of this gene is upregulated by herbicide safeners such as benoxacor and fenclorim.
AT2G26560	PLA	Encodes a lipid acyl hydrolase with wide substrate specificity that accumulates upon infection by fungal and bacterial pathogens. Protein is localized in the cytoplasm in healthy leaves, and in membranes in infected cells. Plays a role in cell death and differentially affects the accumulation of oxylipins. Contributes to resistance to virus.
AT3G28510	NA	NA
AT3G56310	AGAL3	NA
AT2G17190	DSK2a	NA
AT5G39050	PMAT1	NA
AT1G53580	ETHE1	Mononuclear Fe(II)-containing member of the b-lactamase fold superfamily. ETHE1 is homodimeric in solution, exhibits low-level esterase activity, and specifically binds a single Fe(II) atom in the active site.
AT3G01290	AtHIR2	NA
AT3G22370	AOX1A	Encodes AOX1a, an isoform of alternative oxidase that is expressed in rosettes, flowers, and root. The alternative oxidase of plant mitochondria transfers electrons from the ubiquinone pool to oxygen without energy conservations. It is regulated through transcriptional control and by pyruvate. Plays a role in shoot acclimation to low temperature. Also is capable of ameliorating reactive oxygen sp…
AT2G47130	AtSDR3	NA
AT5G64370	BETA-UP	PYD3 encodes a beta-ureidopropionase which, when expressed in E. coli, has been shown to convert beta-ureidopropionate into beta-alanine. It localizes to the cytosol and plays an important role in uracil degradation.
AT4G11850	MEE54	phospholipase D (gamma)
AT2G14610	AtCAPE9	PR1 gene expression is induced in response to a variety of pathogens. It is a useful molecular marker for the SAR response. Though the Genbank record for the cDNA associated to this gene is called 'PR-1-like', the sequence actually corresponds to PR1. Expression of this gene is salicylic-acid responsive.
AT3G50930	AtBCS1	NA
AT1G32940	AtSBT3.5	NA
AT5G24530	AtDMR6	Encodes a putative 2OG-Fe(II) oxygenase that is defense-associated but required for susceptibility to downy mildew.
AT1G30900	BP80-3;3	NA
AT2G28760	UXS6	NA
AT2G41100	ATCAL4	encodes a calmodulin-like protein, with six potential calcium binding domains. Calcium binding shown by Ca(2+)-specific shift in electrophoretic mobility. Expression induced by touch and darkness. Expression may also be developmentally controlled. Expression in growing regions of roots, vascular tissue, root/shoot junctions, trichomes, branch points of the shoot, and regions of siliques and flowe…
AT3G06300	AT-P4H-2	Encodes a prolyl-4 hydroxylase that can hydroxylate poly(L-proline)and other proline rich peptides, including those with sequences corresponding to those in arabinogalactan proteins and extensins.
AT3G26210	CYP71B23	putative cytochrome P450
AT1G51760	IAR3	encodes a member of the six Arabidopsis IAA-amino acid conjugate hydrolase subfamily and conjugates and conjugates IAA-Ala in vitro. Gene is expressed most strongly in roots, stems, and flowers.
AT1G51890	NA	NA
AT3G60415	NA	NA
AT2G37710	LecRK-IV.1	Induced in response to Salicylic acid.
AT5G38900	PDI	NA
AT4G37520	NA	NA
AT2G37770	AKR4C9	NA
AT4G01610	AtcathB3	NA
AT5G21990	AtTPR7	NA
AT5G48380	BIR1	Encodes a BAK1-interacting receptor-like kinase named BIR1. Negatively regulates multiple plant resistance signaling pathways, one of which is the SOBIR1(AT2G31880)-dependent pathway.
AT1G75950	ASK1	SKP1 is core component of the SCF family of E3 ubiquitin ligases and serves to tether the rest of the complex to an F-box protein, which provides specificity in binding to ubiquitin ligase substrate proteins. Predominately expressed from leptotene to pachytene. Negatively regulates recombination. Interacts with P0, a silencing suppressor protein encoded by poleroviruses by means of a conserved mi…
AT5G19140	AILP1	NA
AT2G04450	ATNUDT6	Encodes a protein with NADH pyrophosphatase activity. Although this protein was also shown to have ADP-ribose diphosphatase activity in vitro, mutant analyses suggest that NUDX6 is involved in NADH metabolism in vivo.
AT3G16420	JAL30	The PBP1(PYK10-binding protein 1) assists the PYK10 (beta-glucosidase complex) in its activity and may act like a molecular chaperone that facilitates the correct polymerization of PYK10, when tissues are damaged and subcellular structures are destroyed by pests.
AT1G13470	NA	NA
AT3G09350	Fes1A	Encodes one of the Arabidopsis orthologs of the human Hsp70-binding protein 1 (HspBP-1) and yeast Fes1p: Fes1A (AT3G09350), Fes1B (AT3G53800), Fes1C (AT5G02150). Fes1A is cytosolic and associates with cytosolic Hsp70. Mutants showed increased heat-sensitive phenotype suggestion the involvement of Fes1A in acquired thermotolerance. Does not have nucleotide exchange factor activity in vitro.
AT2G01650	PUX2	encodes a peripheral membrane protein that contains UBX domain and interacts with AtCDC48 in vitro and co-fractionates with membrane-associated but not soluble AtCDC48 in vivo.
AT5G64250	NA	NA
AT2G45220	AtPME17	NA
AT3G52400	ATSYP122	syntaxin protein, involved in the negative regulation of defense pathways such as programmed cell death, salicylic acid signalling pathway, jasmonic acid signalling pathway
AT3G15790	ATMBD11	Protein containing methyl-CpG-binding domain.Has sequence similarity to human MBD proteins.
AT2G26400	ARD	Encodes a protein predicted to belong to the acireductone dioxygenase (ARD/ARD)family.
AT2G25110	AtSDF2	Encodes an endoplasmic reticulum protein SDF2 (stromal-derived factor-2). Forms a complex SDF2-ERdj3B-BiP that is required for the proper accumulation of the surface-exposed leucine-rich repeat receptor kinases EFR. EFR is involved in PAMP (pathogen associated molecular patterns) triggered immunity.
AT4G23220	CRK14	Encodes a cysteine-rich receptor-like protein kinase.
AT4G34180	CYCLASE1	NA
AT1G15520	ABCG40	ABC transporter family involved in ABA transport and resistance to lead. Localizes to plasma membrane. Upregulated by lead. Expressed in leaves, flowers, stomata and roots.
AT1G05150	NA	NA
AT1G66880	NA	NA
AT2G02010	GAD4	NA
AT1G45145	ATH5	encodes a cytosolic thioredoxin that reduces disulfide bridges of target proteins by the reversible formation of a disulfide bridge between two neighboring Cys residues present in the active site. Thioredoxins have been found to regulate a variety of biological reactions in prokaryotic and eukaryotic cells.
AT5G02780	GSTL1	Encodes a member of the lambda family of glutathione transferases. It has thiol transferase activity and self S-glutathionylation activity in vitro.
AT5G52240	AtMAPR5	Encodes a protein with similarity to progesterone-binding proteins in animals. Has been shown to bind steroids in vitro. Expressed in aerial portions of the plant excluding mature flowers and siliques. Antisense experiments suggest a role in inhibition of hypocotyl cell elongation. Expression is suppressed light grown seedlings transferred to the dark.
AT3G16530	NA	Lectin like protein whose expression is induced upon treatment with chitin oligomers.
AT1G72680	ATCAD1	NA
AT1G52000	NA	NA
AT2G29350	SAG13	senescence-associated gene SAG13 encoding a short-chain alcohol dehydrogenase
AT3G07090	NA	NA
AT4G23710	VAG2	NA
AT3G51890	CLC3	NA
AT5G05980	ATDFB	NA
AT4G10860	NA	NA
AT2G19190	FRK1	Receptor-like protein kinase. Involved in early defense signaling.
AT1G13990	NA	NA
AT5G13640	ATPDAT	arabidopsis phospholipid:diacylglycerol acyltransferase (PDAT)
AT5G06260	OXR3	NA
AT1G01560	ATMPK11	member of MAP Kinase
AT2G30140	UGT87A2	NA
AT3G03470	CYP89A9	member of CYP89A
AT2G24850	TAT	Encodes a tyrosine aminotransferase that is responsive to treatment with jasmonic acid.
AT1G21240	WAK3	encodes a wall-associated kinase
AT3G25610	ALA10	NA
AT5G48540	NA	NA
AT2G44180	MAP2A	Encodes a MAP2 like methionine aminopeptidase. In MAP1A mutant background plants show an increased sensitivity to fumagillin resulting in defects in development. Phenotype is similar to RNAi lines which knock out all MAP2/MAP1 loci.
AT3G13610	F6'H1	NA
AT2G37130	NA	NA
AT3G52340	ATSPP2	sucrose-phosphatase (SPP2)
AT4G26270	PFK3	NA
AT3G52430	ATPAD4	Encodes a lipase-like gene that is important for salicylic acid signaling and function in resistance (R) gene-mediated and basal plant disease resistance. PAD4 can interact directly with EDS1, another disease resistance signaling protein. Expressed at elevated level in response to green peach aphid (GPA) feeding, and modulates the GPA feeding-induced leaf senescence through a mechanism that doesn…
AT4G31860	NA	NA
AT3G58600	NA	NA
AT1G71697	ATCK1	Encodes choline kinase. mRNA levels are increased in response to wounding.
AT1G76150	ATECH2	Encodes a monofunctional enoyl-CoA hydratase 2, involved in the degradation of even cis-unsaturated fatty acids, gene expression is enhanced during the first 2 days of germination, as well as in senescent leaves.
AT5G16230	AAD3	NA
AT5G03460	NA	NA
AT5G51570	NA	NA
AT3G46510	ATPUB13	Encodes a protein containing a UND, a U-box, and an ARM domain. This protein has E3 ubiquitin ligase activity based on in vitro assays. Can be phosphorylated in vitro by MLPK, ARK1, and ARK2 but not by SD1-29.
AT4G10500	DLO1	NA
AT2G33580	AtLYK5	NA
AT1G11260	ATSTP1	Encodes a H+/hexose cotransporter.
AT5G06320	NHL3	encodes a protein whose sequence is similar to tobacco hairpin-induced gene (HIN1) and Arabidopsis non-race specific disease resistance gene (NDR1). Expression of this gene is induced by cucumber mosaic virus, spermine and Pseudomonas syringae pv. tomato DC3000. The gene product is localized to the plasma membrane.
AT1G25220	ASB1	Catalyzes the first step of tryptophan biosynthesis: Chorismate L-Glutamine = Anthranilate Pyruvate L-Glutamate. Functions as a heterocomplex with anthranilate synthase alpha subunit (ASA1 or ASA2).
AT1G09070	(AT)SRC2	SRC2 specifically binds the peptide PIEPPPHH, and moves from ER to a vacuole fraction where it gets internalized. Involved in Protein Storage Vacuole targeting.
AT2G44290	NA	NA
AT1G14880	AtPCR1	NA
AT5G04930	ALA1	Encodes a putative aminophospholipid translocase (p-type ATPase) involved in chilling response.
AT4G36945	NA	NA
AT3G23540	NA	NA
AT5G58070	ATTIL	Encodes a temperature-induced lipocalin TIL1. Involved in thermotolerance. Peripherally associated with plasma membrane.
AT3G03640	BGLU25	Encodes beta-glucosidase (GLUC).
AT4G21380	ARK3	encodes a putative receptor-like serine/threonine protein kinases that is similar to Brassica self-incompatibility (S) locus. Expressed in root. Shoot expression limited to limited to the root-hypocotyl transition zone and at the base of lateral roots as well as in axillary buds, and pedicels.
AT5G42150	NA	NA
AT5G62740	ATHIR1	NA
AT1G26380	AtBBE3	NA
AT4G34480	NA	NA
AT5G18470	NA	NA
AT5G62000	ARF1-BP	Encodes an auxin response factor. Mutants have many defects including enlarged rosette leaves, reduced fertility, later senescence, hypocotyl elongation defects, enlarged seeds and enlarged cotyledons. May not mediate auxin effects. Increase in seed size due to increased cell proliferation.
AT2G18700	ATTPS11	Encodes an enzyme putatively involved in trehalose biosynthesis. The protein has a trehalose synthase (TPS)-like domain that may or may not be active as well as a trehalose phosphatase (TPP)-like domain.
AT4G35800	NRPB1	Encodes the unique largest subunit of nuclear DNA-dependent RNA polymerase II; the ortholog of budding yeast RPB1 and a homolog of the E. coli RNA polymerase beta prime subunit.
AT5G15970	AtCor6.6	Encodes a gene that can be induced by cold and abscisic acid and may be involved in cold acclimation and salt tolerance.
AT4G39090	RD19	Similar to cysteine proteinases, induced by desiccation but not abscisic acid. Required for RRS1-R mediated resistance against Ralstonia solanacearum. Interacts with the R. solanacearum type III effector PopP2. RD19 associates with PopP2 to form a nuclear complex that is required for activation of the RRS1-Rmediated resistance response.
AT5G63880	VPS20.1	NA
AT4G16190	NA	NA
AT1G64040	TOPP3	Encodes the catalytic subunit of a Type 1 phosphoprotein Ser/Thr phosphatase, expressed in roots, shoots and flowers.
AT1G20560	AAE1	NA
AT4G39890	AtRABH1c	NA
AT2G26440	PME12	NA
AT5G51830	FRK1	NA
AT1G22870	SCYL2A	NA
AT3G01830	NA	NA
AT5G05340	PRX52	NA
AT2G41380	NA	NA
AT4G23920	ATUGE2	Encodes a protein with UDP-D-glucose 4-epimerase activity. Involved in growth and cell wall carbohydrate biosynthesis.
AT5G14930	SAG101	encodes an acyl hydrolase involved in senescence .
AT4G04695	CPK31	member of Calcium Dependent Protein Kinase. Involved in response to salicylic acid.
AT1G17330	NA	NA
AT2G02390	ATGSTZ1	Encodes glutathione transferase belonging to the zeta class of GSTs. Naming convention according to Wagner et al. (2002). The protein undergoes spontaneous thiolation following treatment with the oxidant tert-butylhydroperoxide.
AT2G46600	NA	NA
AT1G31550	NA	NA
AT5G13200	GER5	NA
AT1G56440	TPR5	NA
AT4G30270	MERI-5	encodes a protein similar to endo xyloglucan transferase in sequence. It is also very similar to BRU1 in soybean, which is involved in brassinosteroid response.
AT5G16370	AAE5	NA
AT1G03950	VPS2.3	NA
AT1G51850	SIF2	NA
AT4G10960	UGE5	Encodes a protein with UDP-D-glucose 4-epimerase activity.
AT4G04540	CRK39	Encodes a cysteine-rich receptor-like protein kinase.
AT4G34150	NA	NA
AT5G20230	ATBCB	Al-stress-induced gene
AT5G11920	AtcwINV6	Encodes a protein with fructan exohydrolase (FEH) activity acting on both inulin and levan-type fructans (1- and 6-FEH). The enzyme does not have invertase activity.
AT3G54150	EFD	NA
AT5G18480	IPUT1	NA
AT5G54510	DFL1	Encodes an IAA-amido synthase that conjugates Ala, Asp, Phe, and Trp to auxin. Lines overexpressing this gene accumulate IAA-ASP and are hypersensitive to several auxins. Identified as a dominant mutation that displays shorter hypocotyls in light grown plants when compared to wild type siblings. Protein is similar to auxin inducible gene from pea (GH3).
AT1G64280	ATNPR1	This gene is a key regulator of the salicylic acid (SA)-mediated systemic acquired resistance (SAR) pathway. It is similar to the transcription factor inhibitor I kappa B, and contains ankyrin repeats. It confers resistance to the pathogens Pseudomonas syringae and Peronospora parasitica in a dosage-dependent fashion. Although transgenic Arabidopsis plants overexpressing NPR1 acquire enhanced sen…
AT4G25880	APUM6	Encodes a member of the Arabidopsis Pumilio (APUM) proteins containing PUF domain (eight repeats of approximately 36 amino acids each). PUF proteins regulate both mRNA stability and translation through sequence-specific binding to the 3' UTR of target mRNA transcripts.
AT2G29490	ATGSTU1	Encodes glutathione transferase belonging to the tau class of GSTs. Naming convention according to Wagner et al. (2002).
AT4G23210	CRK13	Encodes a Cysteine-rich receptor-like kinase (CRK13). Overexpression of CRK13 leads to hypersensitive response cell death, and induces defense against pathogens by causing increased accumulation of salicylic acid.
AT3G02740	NA	NA
AT5G64000	ATSAL2	3'(2'),5'-bisphosphate nucleotidase
AT3G26030	ATB'	protein phosphatase 2A regulatory subunit isoform B' delta
AT1G65970	TPX2	thioredoxin-dependent peroxidase 2
AT5G63030	GRXC1	NA
AT1G65790	ARK1	An alternatively spliced gene that encodes a functional transmembrane receptor serine/threonine kinase, alternate form may not have transmembrane domain.
AT4G15210	AT-BETA-AMY	cytosolic beta-amylase expressed in rosette leaves and inducible by sugar. RAM1 mutants have reduced beta amylase in leaves and stems.
AT2G29460	ATGSTU4	Encodes glutathione transferase belonging to the tau class of GSTs. Naming convention according to Wagner et al. (2002).
AT2G31865	atPARG2	NA
AT3G04720	AtPR4	Encodes a protein similar to the antifungal chitin-binding protein hevein from rubber tree latex. mRNA levels increase in response to ethylene and turnip crinkle virus infection.
AT3G55470	NA	NA
AT4G23270	CRK19	Encodes a cysteine-rich receptor-like protein kinase.
AT4G18253	NA	NA
AT1G52040	ATMBP	Encodes myrosinase-binding protein expressed in flowers.
AT4G19420	PAE8	NA
AT4G39730	ATPLAT1	NA
AT5G52210	ATARLB1	A member of ARF-like GTPase family. A thaliana has 21 members, in two subfamilies, ARF and ARF-like (ARL) GTPases.
AT5G05590	PAI2	Encodes phosphoribosylanthranilate isomerase which catalyzes the third step in the tryptophan biosynthetic pathway.
AT1G74310	ATHSP101	Encodes ClpB1, which belongs to the Casein lytic proteinase/heat shock protein 100 (Clp/Hsp100) family. Involved in refolding of proteins which form aggregates under heat stress. Also known as AtHsp101. AtHsp101 is a cytosolic heat shock protein required for acclimation to high temperature.
AT1G71100	RSW10	Encodes a ribose 5-phosphate isomerase involved in the formation of uridine used for the synthesis of UDP-sugars. Mutants of this gene are affected in cellulose biosynthesis.
AT3G48850	MPT2	NA
AT4G32940	AEP3	Encodes a vacuolar processing enzyme belonging to a novel group of cysteine proteinases that is expressed in vegetative organs and is upregulated in association with various types of cell death and under stressed conditions. They are essential in processing seed storage proteins and for mediating the susceptible response of toxin-induced cell death.
AT1G09932	NA	NA
AT2G18660	AtPNP-A	Encodes PNP-A (Plant Natriuretic Peptide A). PNPs are a class of systemically mobile molecules distantly related to expansins; their biological role has remained elusive. PNP-A contains a signal peptide domain and is secreted into the extracellular space. Co-expression analyses using microarray data suggest that PNP-A may function as a component of plant defence response and SAR in particular, an…
AT1G24190	ATSIN3	Enhances AtERF7-mediated transcriptional repression. RNAi lines show ABA hypersensitivity. Interacts with ERF7 and HDA19.
AT1G12440	NA	NA
AT1G54320	NA	NA
AT3G19930	ATSTP4	Encodes a sucrose hydrogen symporter that is induced by wounding.
AT2G45330	emb1067	NA
AT4G23200	CRK12	Encodes a cysteine-rich receptor-like protein kinase.
AT1G18480	AtSLP2	NA
AT1G04990	NA	NA
AT1G52260	ATPDI3	Encodes a protein disulfide isomerase-like (PDIL) protein, a member of a multigene family within the thioredoxin (TRX) superfamily. Unlike several other PDI family members, transcript levels for this gene are not up-regulated in response to three different chemical inducers of ER stress (dithiothreitol, beta-mercaptoethanol, and tunicamycin).
AT1G76700	NA	NA
AT3G09270	ATGSTU8	Encodes glutathione transferase belonging to the tau class of GSTs. Naming convention according to Wagner et al. (2002).
AT2G14835	NA	NA
AT4G33910	NA	NA
AT2G16710	NA	NA
AT1G67360	LDAP1	NA
AT5G67340	PUB2	NA
AT2G44360	NA	NA
AT2G20560	DNAJ	NA
AT5G04170	NA	NA
AT4G04490	CRK36	Encodes a cysteine-rich receptor-like protein kinase.
AT4G33640	NA	NA
AT4G39030	EDS5	Encodes an orphan multidrug and toxin extrusion transporter. Essential component of salicylic acid-dependent signaling for disease resistance. Member of the MATE-transporter family. Expression induced by salicylic acid. Mutants are salicylic acid-deficient.
AT1G02360	NA	NA
AT5G27830	NA	NA
AT4G04180	NA	NA
AT5G02890	NA	NA
AT5G56870	BGAL4	NA
AT4G04920	AtSFR6	Encodes a nuclear targeted protein that plays a role in the CBF pathway -downstream of CBF translation. Mutants have impaired cold responses, reduced levels of cold induced RNA transcripts, are sensitive to osmotic stress.
AT2G23810	TET8	Member of TETRASPANIN family
AT5G03905	NA	NA
AT1G17170	ATGSTU24	Encodes glutathione transferase belonging to the tau class of GSTs. Naming convention according to Wagner et al. (2002).
AT4G17470	NA	NA
AT2G29990	NDA2	NA
AT3G12740	ALIS1	Physically interacts with ALA3, and is required for the phospholipid translocase activity of ALA3.
AT1G23140	CAR8	NA
AT3G24090	GFAT	NA
AT5G19880	NA	NA
AT1G05840	NA	NA
AT5G42300	UBL5	NA
AT1G73930	NA	NA
AT3G18500	CCR4c	NA
AT2G18690	NA	NA
AT4G26240	NA	NA
AT4G32870	NA	NA
AT2G29470	ATGSTU3	Encodes glutathione transferase belonging to the tau class of GSTs. Naming convention according to Wagner et al. (2002).
AT4G04500	CRK37	Encodes a cysteine-rich receptor-like protein kinase.
AT4G12400	Hop3	NA
AT1G19020	NA	NA
AT3G51330	NA	NA
AT5G64180	NA	NA
AT5G38210	LRK10L3	NA
AT3G03320	NA	NA
AT3G10300	NA	NA
AT2G43510	ATTI1	Member of the defensin-like (DEFL) family. Encodes putative trypsin inhibitor protein which may function in defense against herbivory.
AT3G53150	UGT73D1	NA
AT5G55125	NA	NA
AT1G70190	NA	NA
AT2G32030	NA	NA
AT5G04750	NA	NA
AT5G03610	NA	NA
AT1G64350	SEH1H	seh1-like protein
AT1G22180	NA	NA
AT3G27325	NA	NA
AT2G04430	atnudt5	NA
AT4G03120	NA	NA
AT4G37370	CYP81D8	member of CYP81D
AT2G38530	AtLtpI-5	Involved in lipid transfer between membranes. Belongs to a family of Lipid transfer proteins. Sequence similarity to other plant/Arabidopsis LPT genes but highest similarity to LPT1. Stress and pathogen-inducible motifs found in the upstream region. Expressed in flower, leaves and siliques but absent in roots. Predicted to be a member of PR-14 pathogenesis-related protein family with the followin…
AT5G19240	NA	NA
AT2G34940	BP80-3;2	NA
AT5G13140	NA	NA
AT1G18890	ATCDPK1	encodes a calcium-dependent protein kinase whose gene expression is induced by dehydration and high salt. Kinase activity could not be detected in vitro.
AT4G21850	ATMSRB9	NA
AT1G15790	NA	NA
AT4G23700	ATCHX17	member of Putative Na+/H+ antiporter family
AT1G74590	ATGSTU10	Encodes glutathione transferase belonging to the tau class of GSTs. Naming convention according to Wagner et al. (2002).
AT2G40880	ATCYSA	Encodes a protein with cysteine proteinase inhibitor activity. Overexpression increases tolerance to abiotic stressors (i.e.salt,osmitic, cold stress).
AT2G29070	NA	NA
AT1G73805	SARD1	NA
AT5G25930	NA	NA
AT1G65610	ATGH9A2	NA
AT2G35980	ATNHL10	Encodes a protein whose sequence is similar to tobacco hairpin-induced gene (HIN1) and Arabidopsis non-race specific disease resistance gene (NDR1). Expression of this gene is induced by cucumber mosaic virus, spermine and during senescence. The gene product is localized to the chloroplast.
AT2G22660	AtGRDP1	NA
AT4G00355	ATI2	NA
AT3G09390	ATMT-1	metallothionein, binds to and detoxifies excess copper and other metals, limiting oxidative damage
AT1G06670	NIH	nuclear DEIH-box helicase (NIH) encoding a putative RNA and/or DNA helicase homologous to a group of nucleic acid helicases from the DEAD/H family with nuclear DEIH-box helicase (NIH) distinct N- and C-terminal regions that differ from animal DEIH proteins
AT3G13950	NA	NA
AT1G54710	ATATG18H	NA
AT1G19250	FMO1	FMO1 is required for full expression of TIR-NB-LRRconditioned resistance to avirulent pathogens and for basal resistance to invasive virulent pathogens. Functions in an EDS1-regulated but SA-independent mechanism that promotes resistance and cell death at pathogen infection sites.
AT1G13340	ISTL6	NA
AT4G38260	NA	NA
AT1G14740	OBE3	NA
AT3G03000	NA	Calmodulin like protein localized in the plant vacuolar compartment with a function of binding and modifying the activity of a tonoplast transporter (AtNHX1) from within the vacuole in a Ca+2- and pH-dependent manner
AT5G10490	MSL2	A member of MscS-like gene family, structurally very similar to MSL3, comprising of an N-terminal chloroplast transit peptide, five trans-membrane helices and a C-terminal cytoplasmic domain. Mutant plants showed abnormalities in the size and shape of plastids. MSL2-GFP was localized to discrete foci on the plastid envelope and co-localize with the plastid division protein AtMinE.
AT1G02270	NA	NA
AT3G25010	AtRLP41	NA
AT3G54850	ATPUB14	Encodes a protein with a typical U-box domain followed by an Armadillo repeat region, a domain organization that is frequently found in plant U-box proteins. Displays ubiquitin ligase activity in vitro.
AT1G33950	NA	NA
AT3G55430	NA	NA
AT3G17800	NA	mRNA level of the MEB5.2 gene (At3g17800) remains unchanged after cutting the inflorescence stem
AT3G13450	DIN4	branched chain alpha-keto acid dehydrogenase E1 beta
AT4G04510	CRK38	Encodes a cysteine-rich receptor-like protein kinase.
AT5G25540	CID6	Expressed protein contains PAM2 PABC interacting domain.
AT1G05680	UGT74E2	Encodes a UDP-glucosyltransferase, UGT74E2, that acts on IBA (indole-3-butyric acid) and affects auxin homeostasis. The transcript and protein levels of this enzyme are strongly induced by H2O2 and may allow integration of ROS (reactive oxygen species) and auxin signaling. This enzyme can also transfer glycosyl groups to several compounds related to the explosive TNT when this synthetic compound …
AT5G44990	NA	NA
AT1G79680	ATWAKL10	NA
AT2G01670	atnudt17	NA
AT3G22160	JAV1	NA
AT1G51860	NA	NA
AT3G50770	CML41	NA
AT1G21520	NA	NA
AT3G22600	LTPG5	NA
AT1G51350	NA	NA
AT3G08890	NA	NA
AT1G55280	NA	NA
AT4G16146	NA	NA
AT4G26450	NA	NA
AT3G61960	NA	NA
AT2G43420	RTN20	NA
AT4G33480	NA	NA
AT1G21000	NA	NA
AT5G17610	NA	NA
AT3G13910	NA	NA
AT5G13190	AtGILP	NA
AT1G62960	ACS10	Encodes an aminotransferase with broad specificity for aspartate and aromatic amino aids such as tyrosine and phenylalanine. It does not act on branched chain amino acids and does not have ACC synthase activity.
AT3G28360	ABCB16	NA
AT4G31540	ATEXO70G1	A member of EXO70 gene family, putative exocyst subunits, conserved in land plants. Arabidopsis thaliana contains 23 putative EXO70 genes, which can be classified into eight clusters on the phylogenetic tree.
AT5G03030	NA	NA
AT3G47090	NA	NA
AT4G16710	NA	NA
AT1G32460	NA	NA
AT2G32150	NA	NA
AT4G35110	PEARLI	NA
AT3G23780	DMS2	This gene encodes the second largest, catalytic subunit of the nuclear DNA-dependent RNA polymerase IV (aka RNA polymerase D). The NRPD2 protein is found at nuclear foci that overlap or are adjacent to chromocentromeres but are not fully coincident with chromocentromeres. The loss of NRPD2 leads to the loss of cytosine methylation at pericentromeric 5S genes and AtSN1 retroelements but has no dis…
AT1G24140	AT3-MMP	NA
AT1G72280	AERO1	endoplasmic reticulum oxidoreductin
AT2G34740	NA	NA
AT2G19230	NA	NA
AT4G26060	NA	NA
AT4G14746	NA	NA
AT2G27120	POL2B	Encodes a protein with similarity to DNA polymerase epsilon catalytic subunit. Based on yeast two hybrid analysis, not predicted to be a subunit of the DNA polymerase epsilon complex. No phenotype observed in homozygous mutant embryos or plants but in combination with TIL1-1/til1-1 heterozygotes arrest earlier than til1 homozygotes suggesting TIL2 functions redundantly with TIL1.
AT5G11970	NA	NA
AT5G23850	NA	NA
AT1G02470	NA	NA
AT3G11397	PRA1.A3	NA
AT5G05987	PRA1.A2	NA
AT5G22900	ATCHX3	member of Putative Na+/H+ antiporter family
AT1G65520	ATECI1	encodes a peroxisomal delta3, delta2-enoyl CoA isomerase, involved in unsaturated fatty acid degradation
AT5G19080	AtVBP1	NA
AT3G04990	NA	NA
AT1G19610	LCR78	Predicted to encode a PR (pathogenesis-related) protein. Belongs to the plant defensin (PDF) family with the following members: At1g75830/PDF1.1, At5g44420/PDF1.2a, At2g26020/PDF1.2b, At5g44430/PDF1.2c, At2g26010/PDF1.3, At1g19610/PDF1.4, At1g55010/PDF1.5, At2g02120/PDF2.1, At2g02100/PDF2.2, At2g02130/PDF2.3, At1g61070/PDF2.4, At5g63660/PDF2.5, At2g02140/PDF2.6, At5g38330/PDF3.1 and At4g30070/PDF…
AT2G39950	NA	NA
