## Supplemental Table S5 for "The tRNA thiolation-mediated translational control is essential for plant immunity"

### Sheet: attenuated genes
Table S5. The enriched GO terms of attenuated up-regulated genes and proteins.
GO_ID	Description	GeneRatio	BgRatio	pvalue	TAIR_Locus	Count
GO:0009620	response to fungus	54/901	375/22094	6.2124e-16	AT1G02920/AT1G03850/AT1G11310/AT1G17615/AT1G19250/AT1G45145/AT1G64070/AT1G66700/AT1G73260/AT1G75380/AT2G14560/AT2G23620/AT2G25000/AT2G30770/AT2G31260/AT2G37130/AT2G38870/AT2G40750/AT2G43510/AT2G43580/AT2G45220/AT3G01420/AT3G05360/AT3G12500/AT3G26470/AT3G26830/AT3G45330/AT3G45410/AT3G50460/AT3G51430/AT3G56400/AT3G56740/AT3G59640/AT3G60190/AT4G10500/AT4G11650/AT4G12470/AT4G12480/AT4G12490/AT4G19660…	54
GO:0002376	immune system process	54/901	429/22094	1.84833e-13	AT1G02450/AT1G02920/AT1G11310/AT1G18570/AT1G19250/AT1G31280/AT1G31290/AT1G32960/AT1G61480/AT1G61550/AT1G67520/AT1G73805/AT1G75040/AT2G13810/AT2G14610/AT2G18660/AT2G23620/AT2G30750/AT2G30770/AT2G35980/AT2G43570/AT3G01420/AT3G12500/AT3G20250/AT3G25882/AT3G26830/AT3G55560/AT3G56400/AT3G56740/AT4G01895/AT4G11650/AT4G12470/AT4G12480/AT4G14465/AT4G19660/AT4G26090/AT4G28460/AT4G37150/AT4G37990/AT4G39950…	54
GO:0006979	response to oxidative stress	53/901	468/22094	1.9407e-11	AT1G02930/AT1G03850/AT1G05680/AT1G13340/AT1G14870/AT1G15520/AT1G21520/AT1G30850/AT1G32870/AT1G35910/AT1G45145/AT1G56600/AT1G56650/AT1G60470/AT1G64360/AT1G65970/AT1G72060/AT1G73260/AT1G78410/AT2G18170/AT2G29500/AT2G31570/AT2G37130/AT2G40750/AT2G44240/AT2G47180/AT3G01420/AT3G03670/AT3G13610/AT3G14990/AT3G17790/AT3G28580/AT3G29035/AT3G46090/AT3G56400/AT4G08770/AT4G08780/AT4G11170/AT4G35770/AT4G37520…	53
GO:0007568	aging	30/901	174/22094	2.06336e-11	AT1G05100/AT1G17020/AT1G34180/AT1G64360/AT1G69490/AT1G70170/AT2G13810/AT2G29350/AT2G35980/AT2G40750/AT2G43000/AT2G43570/AT2G45210/AT3G04060/AT3G10500/AT3G11340/AT3G14067/AT3G29035/AT3G56400/AT3G60140/AT4G10500/AT4G18980/AT4G30790/AT4G32940/AT4G35770/AT5G08790/AT5G37600/AT5G39520/AT5G39610/AT5G59220	30
GO:0009404	toxin metabolic process	18/901	61/22094	2.0636e-11	AT1G02920/AT1G02930/AT1G17170/AT1G69930/AT1G74590/AT2G02390/AT2G29460/AT2G29470/AT2G29480/AT2G29490/AT2G30770/AT2G43000/AT3G09270/AT3G26830/AT3G56400/AT4G02520/AT4G27260/AT4G39950	18
GO:0010150	leaf senescence	27/901	145/22094	3.32815e-11	AT1G05100/AT1G17020/AT1G34180/AT1G64360/AT1G69490/AT1G70170/AT2G13810/AT2G35980/AT2G40750/AT2G43000/AT2G43570/AT2G45210/AT3G04060/AT3G10500/AT3G11340/AT3G14067/AT3G29035/AT3G56400/AT4G10500/AT4G18980/AT4G30790/AT4G32940/AT5G08790/AT5G37600/AT5G39520/AT5G39610/AT5G59220	27
GO:0009751	response to salicylic acid	29/901	170/22094	5.82185e-11	AT1G15520/AT1G65510/AT1G66700/AT1G73260/AT1G76930/AT2G04450/AT2G13810/AT2G14560/AT2G25000/AT2G40750/AT3G01420/AT3G02885/AT3G51430/AT3G56400/AT4G03480/AT4G10500/AT4G14390/AT4G19660/AT4G23280/AT4G32940/AT5G01900/AT5G03350/AT5G08790/AT5G13330/AT5G22570/AT5G36970/AT5G40990/AT5G46050/AT5G54610	29
GO:0071456	cellular response to hypoxia	29/901	239/22094	1.66983e-07	AT1G05880/AT1G10140/AT1G19250/AT1G22220/AT1G25550/AT1G26410/AT1G53620/AT1G67360/AT1G68620/AT3G02040/AT3G03670/AT3G07350/AT3G13310/AT3G46080/AT3G46090/AT3G49780/AT3G56400/AT4G26270/AT4G27450/AT4G27470/AT4G34131/AT4G37710/AT5G05410/AT5G26920/AT5G27420/AT5G42380/AT5G57510/AT5G58070/AT5G63790	29
GO:0036294	cellular response to decreased oxygen levels	29/901	241/22094	1.99786e-07	AT1G05880/AT1G10140/AT1G19250/AT1G22220/AT1G25550/AT1G26410/AT1G53620/AT1G67360/AT1G68620/AT3G02040/AT3G03670/AT3G07350/AT3G13310/AT3G46080/AT3G46090/AT3G49780/AT3G56400/AT4G26270/AT4G27450/AT4G27470/AT4G34131/AT4G37710/AT5G05410/AT5G26920/AT5G27420/AT5G42380/AT5G57510/AT5G58070/AT5G63790	29
GO:0071453	cellular response to oxygen levels	29/901	241/22094	1.99786e-07	AT1G05880/AT1G10140/AT1G19250/AT1G22220/AT1G25550/AT1G26410/AT1G53620/AT1G67360/AT1G68620/AT3G02040/AT3G03670/AT3G07350/AT3G13310/AT3G46080/AT3G46090/AT3G49780/AT3G56400/AT4G26270/AT4G27450/AT4G27470/AT4G34131/AT4G37710/AT5G05410/AT5G26920/AT5G27420/AT5G42380/AT5G57510/AT5G58070/AT5G63790	29
GO:0014070	response to organic cyclic compound	34/901	344/22094	1.95284e-06	AT1G15520/AT1G65510/AT1G66700/AT1G67070/AT1G73260/AT1G76930/AT2G04450/AT2G13810/AT2G14560/AT2G14610/AT2G25000/AT2G40750/AT2G43570/AT2G44080/AT3G01420/AT3G02885/AT3G51430/AT3G56400/AT4G03480/AT4G10500/AT4G14390/AT4G19660/AT4G23280/AT4G32940/AT5G01900/AT5G03350/AT5G08790/AT5G13330/AT5G22570/AT5G36970/AT5G40990/AT5G46050/AT5G50600/AT5G54610	34
GO:0006749	glutathione metabolic process	10/901	44/22094	8.49692e-06	AT1G17170/AT1G69930/AT1G74590/AT2G02390/AT2G29460/AT2G29470/AT2G29480/AT2G29490/AT3G09270/AT4G29210	10
GO:0009651	response to salt stress	41/901	485/22094	9.39275e-06	AT1G05680/AT1G08920/AT1G14080/AT1G35910/AT1G47510/AT1G48605/AT1G55760/AT1G56600/AT1G70170/AT2G25090/AT2G29500/AT2G33080/AT2G37770/AT2G38340/AT2G40700/AT2G43000/AT2G44450/AT2G47180/AT3G03640/AT3G05360/AT3G05700/AT3G19580/AT3G20250/AT3G45410/AT3G48850/AT3G57540/AT3G60140/AT4G12480/AT4G25380/AT5G02020/AT5G13330/AT5G24090/AT5G24540/AT5G26340/AT5G39610/AT5G40010/AT5G46050/AT5G46350/AT5G49450/AT5G58070…	41
GO:0010120	camalexin biosynthetic process	6/901	14/22094	1.0252e-05	AT2G30770/AT2G43000/AT3G26830/AT3G56400/AT4G27260/AT4G39950	6
GO:0052317	camalexin metabolic process	6/901	14/22094	1.0252e-05	AT2G30770/AT2G43000/AT3G26830/AT3G56400/AT4G27260/AT4G39950	6
GO:0031347	regulation of defense response	23/901	258/22094	0.000392465	AT1G02450/AT1G11310/AT1G19250/AT1G73805/AT2G18950/AT2G25000/AT2G29350/AT2G29460/AT2G40750/AT3G22400/AT3G25882/AT3G26830/AT3G55560/AT3G56400/AT4G01895/AT4G03480/AT4G03960/AT4G14390/AT4G14465/AT5G13320/AT5G26920/AT5G39610/AT5G40990	23
GO:0006012	galactose metabolic process	6/901	26/22094	0.000516514	AT1G56600/AT1G60470/AT1G63180/AT2G47180/AT3G47800/AT5G44480	6
GO:0055081	anion homeostasis	7/901	44/22094	0.00187792	AT1G44800/AT3G02040/AT3G02610/AT3G17790/AT3G51860/AT5G16230/AT5G58070	7
GO:1901616	organic hydroxy compound catabolic process	7/901	45/22094	0.00214689	AT1G47510/AT2G02390/AT4G10500/AT4G26260/AT5G09290/AT5G54080/AT5G63990	7

### Sheet: attenuated proteins
Table S5. The enriched GO terms of attenuated genes and proteins.
GO_ID	Description	GeneRatio	BgRatio	pvalue	TAIR_Locus	Count
GO:0009404	toxin metabolic process	14/315	61/22094	1.32481e-13	AT1G02930/AT4G02520/AT1G02920/AT3G26830/AT2G30770/AT1G78380/AT3G52430/AT2G02390/AT2G29490/AT2G29460/AT3G09270/AT1G17170/AT2G29470/AT1G74590	14
GO:0042742	defense response to bacterium	30/315	455/22094	3.6833e-12	AT1G02930/AT4G02520/AT1G02920/AT3G54640/AT2G30770/AT4G23150/AT3G49120/AT2G47130/AT4G11850/AT5G24530/AT1G51890/AT2G37710/AT5G48380/AT2G45220/AT2G25110/AT2G19190/AT3G52430/AT3G46510/AT5G06320/AT4G39090/AT5G14930/AT1G64280/AT4G23210/AT3G04720/AT4G23270/AT4G23200/AT4G39030/AT2G23810/AT1G73805/AT1G19250	30
GO:0001666	response to hypoxia	22/315	266/22094	4.16223e-11	AT5G19550/AT5G25250/AT2G26560/AT5G24530/AT2G41100/AT1G66880/AT4G26270/AT3G52430/AT5G06320/AT1G09070/AT5G58070/AT1G26380/AT4G34150/AT5G20230/AT1G64280/AT1G74310/AT1G67360/AT1G02360/AT1G19020/AT5G19240/AT1G19250/AT5G13190	22
GO:0036293	response to decreased oxygen levels	22/315	270/22094	5.56616e-11	AT5G19550/AT5G25250/AT2G26560/AT5G24530/AT2G41100/AT1G66880/AT4G26270/AT3G52430/AT5G06320/AT1G09070/AT5G58070/AT1G26380/AT4G34150/AT5G20230/AT1G64280/AT1G74310/AT1G67360/AT1G02360/AT1G19020/AT5G19240/AT1G19250/AT5G13190	22
GO:0070482	response to oxygen levels	22/315	271/22094	5.98073e-11	AT5G19550/AT5G25250/AT2G26560/AT5G24530/AT2G41100/AT1G66880/AT4G26270/AT3G52430/AT5G06320/AT1G09070/AT5G58070/AT1G26380/AT4G34150/AT5G20230/AT1G64280/AT1G74310/AT1G67360/AT1G02360/AT1G19020/AT5G19240/AT1G19250/AT5G13190	22
GO:0002376	immune system process	27/315	429/22094	1.32389e-10	AT1G02920/AT3G26830/AT2G43570/AT2G30770/AT5G52810/AT2G26560/AT4G11850/AT2G14610/AT3G50930/AT5G38900/AT3G52400/AT3G52430/AT3G46510/AT2G33580/AT5G06320/AT5G14930/AT1G64280/AT4G23210/AT3G04720/AT2G18660/AT4G39030/AT4G04920/AT1G73805/AT2G35980/AT1G19250/AT5G13190/AT3G23780	27
GO:0009751	response to salicylic acid	16/315	170/22094	3.09992e-09	AT1G21250/AT3G50930/AT5G24530/AT2G37710/AT2G04450/AT3G52400/AT1G15520/AT3G52430/AT4G10500/AT5G06320/AT4G04695/AT1G64280/AT4G23270/AT4G32940/AT4G39030/AT1G79680	16
GO:0006979	response to oxidative stress	25/315	468/22094	1.80318e-08	AT1G02930/AT4G37530/AT4G23150/AT3G49120/AT1G78380/AT4G11850/AT4G37520/AT1G15520/AT1G45145/AT3G13610/AT2G37130/AT5G58070/AT5G05340/AT5G20230/AT1G65970/AT5G63030/AT5G27830/AT5G19880/AT1G19020/AT4G21850/AT2G40880/AT1G13340/AT3G17800/AT1G05680/AT1G21520	25
GO:0008219	cell death	14/315	187/22094	5.24091e-07	AT1G21750/AT2G26560/AT3G50930/AT5G48380/AT3G52400/AT4G34180/AT3G13610/AT3G52430/AT3G46510/AT1G64280/AT4G23210/AT2G38530/AT1G19250/AT5G13190	14
GO:0007568	aging	12/315	174/22094	7.97294e-06	AT5G37600/AT2G43570/AT5G24530/AT2G29350/AT3G52430/AT4G10500/AT5G62000/AT5G14930/AT4G30270/AT4G32940/AT2G35980/AT3G25010	12
GO:0046686	response to cadmium ion	15/315	320/22094	6.13594e-05	AT5G02490/AT1G77510/AT1G02930/AT4G02520/AT5G13420/AT1G02920/AT2G37760/AT1G78380/AT2G26560/AT1G75950/AT5G64250/AT1G45145/AT5G51830/AT2G41380/AT3G09270	15
GO:0015914	phospholipid transport	4/315	20/22094	0.000163987	AT3G25610/AT5G04930/AT3G12740/AT2G38530	4
GO:0034976	response to endoplasmic reticulum stress	7/315	97/22094	0.00048093	AT5G28540/AT1G21750/AT1G77510/AT1G09080/AT1G52260/AT4G04180/AT2G29070	7
GO:0006623	protein targeting to vacuole	5/315	48/22094	0.000591372	AT4G20110/AT1G30900/AT1G09070/AT2G34940/AT4G23700	5
GO:0007034	vacuolar transport	7/315	110/22094	0.0010184	AT4G20110/AT1G30900/AT1G09070/AT5G63880/AT1G03950/AT2G34940/AT4G23700	7
GO:0002221	pattern recognition receptor signaling pathway	3/315	16/22094	0.00140066	AT3G62600/AT3G49120/AT2G25110	3
GO:0030433	ubiquitin-dependent ERAD pathway	4/315	43/22094	0.00322938	AT5G28540/AT1G09080/AT4G04180/AT2G29070	4
GO:1901616	organic hydroxy compound catabolic process	4/315	45/22094	0.00381314	AT5G24530/AT4G10500/AT2G02390/AT5G64000	4
