## Supplemental Table S7 for "The tRNA thiolation-mediated translational control is essential for plant immunity"

### Sheet: Sheet1
Table S7. The enriched GO terms of the attenuated proteins with reduced translation in cgb
GO_ID	Description	GeneRatio	BgRatio	pvalue	SYMBOL	Count
GO:0001666	response to hypoxia	18/222	266/22094	2.3442e-10	AT5G19550/AT5G25250/AT2G26560/AT5G24530/AT2G41100/AT1G66880/AT3G52430/AT5G06320/AT1G09070/AT1G26380/AT4G34150/AT5G20230/AT1G64280/AT1G74310/AT1G02360/AT1G19020/AT5G19240/AT5G13190	18
GO:0036293	response to decreased oxygen levels	18/222	270/22094	2.98681e-10	AT5G19550/AT5G25250/AT2G26560/AT5G24530/AT2G41100/AT1G66880/AT3G52430/AT5G06320/AT1G09070/AT1G26380/AT4G34150/AT5G20230/AT1G64280/AT1G74310/AT1G02360/AT1G19020/AT5G19240/AT5G13190	18
GO:0070482	response to oxygen levels	18/222	271/22094	3.1712e-10	AT5G19550/AT5G25250/AT2G26560/AT5G24530/AT2G41100/AT1G66880/AT3G52430/AT5G06320/AT1G09070/AT1G26380/AT4G34150/AT5G20230/AT1G64280/AT1G74310/AT1G02360/AT1G19020/AT5G19240/AT5G13190	18
GO:0009751	response to salicylic acid	12/222	170/22094	1.59589e-07	AT1G21250/AT3G50930/AT5G24530/AT2G37710/AT3G52400/AT3G52430/AT5G06320/AT4G04695/AT1G64280/AT4G23270/AT4G39030/AT1G79680	12
GO:0042742	defense response to bacterium	19/222	455/22094	1.91561e-07	AT4G23150/AT3G49120/AT4G11850/AT5G24530/AT2G37710/AT5G48380/AT2G25110/AT3G52430/AT3G46510/AT5G06320/AT4G39090/AT5G14930/AT1G64280/AT4G23210/AT3G04720/AT4G23270/AT4G23200/AT4G39030/AT2G23810	19
GO:0002376	immune system process	17/222	429/22094	1.76415e-06	AT5G52810/AT2G26560/AT4G11850/AT3G50930/AT3G52400/AT3G52430/AT3G46510/AT2G33580/AT5G06320/AT5G14930/AT1G64280/AT4G23210/AT3G04720/AT4G39030/AT4G04920/AT5G13190/AT3G23780	17
GO:0006457	protein folding	11/222	182/22094	2.4461e-06	AT5G28540/AT5G02490/AT1G21750/AT1G77510/AT5G22060/AT1G09080/AT3G62600/AT3G16420/AT1G52260/AT2G20560/AT1G72280	11
GO:0006568	tryptophan metabolic process	5/222	34/22094	2.14832e-05	AT2G04400/AT5G05730/AT4G34180/AT1G25220/AT5G05590	5
GO:0006586	indolalkylamine metabolic process	5/222	34/22094	2.14832e-05	AT2G04400/AT5G05730/AT4G34180/AT1G25220/AT5G05590	5
GO:0031348	negative regulation of defense response	6/222	65/22094	4.84579e-05	AT5G48380/AT3G52400/AT3G52430/AT1G64280/AT4G39030/AT5G13190	6
GO:0009611	response to wounding	10/222	222/22094	8.77365e-05	AT5G42650/AT5G05730/AT1G51760/AT2G24850/AT1G71697/AT5G06320/AT5G20230/AT1G64280/AT1G19020/AT3G17800	10
GO:0034976	response to endoplasmic reticulum stress	6/222	97/22094	0.000444165	AT5G28540/AT1G21750/AT1G77510/AT1G09080/AT1G52260/AT4G04180	6
GO:0002221	pattern recognition receptor signaling pathway	3/222	16/22094	0.000508834	AT3G62600/AT3G49120/AT2G25110	3
GO:2000022	regulation of jasmonic acid mediated signaling pathway	4/222	42/22094	0.000823194	AT3G52430/AT1G64280/AT4G04920/AT3G22160	4
GO:0006986	response to unfolded protein	4/222	47/22094	0.00126144	AT5G28540/AT5G02490/AT1G09080/AT1G74310	4
GO:0016192	vesicle-mediated transport	13/222	500/22094	0.00172273	AT5G25250/AT1G30900/AT3G52400/AT3G51890/AT3G58600/AT5G63880/AT4G39890/AT1G03950/AT5G52210/AT2G34940/AT4G31540/AT3G11397/AT5G05987	13
GO:0009809	lignin biosynthetic process	4/222	55/22094	0.00226589	AT5G13420/AT5G52240/AT5G05980/AT5G20230	4
