## Supplemental Table S8 for "The tRNA thiolation-mediated translational control is essential for plant immunity"

### Sheet: 73_gene
Table S8. The gene expression changes of SA-responsive genes after pathogen infection.
TAIR	SYBOL	Annotation	cgb_ratio_2	cgb_ratio_3	COM_ratio_1	COM_ratio_2	COM_ratio_3
AT1G02120	VAD1	VASCULAR ASSOCIATED DEATH1 (VAD1); INVOLVED IN: defense response to bacterium, negative regulation of programmed cell death; LOCATED IN: chloroplast; EXPRESSED IN: 24 plant structures; EXPRESSED DURING: 14 growth stages; CONTAINS InterPro DOMAIN/s: GRAM (InterPro:IPR004182); BEST Arabidopsis thaliana protein match is: C2 domain-containing protein / GRAM domain-containing protein (TAIR:AT3G59660.1…	-0.933932	-0.826512	1.05272	1.26165	0.266749
AT1G12160	AT1G12160	Flavin-binding monooxygenase family protein; FUNCTIONS IN: NADP or NADPH binding, monooxygenase activity, FAD binding, flavin-containing monooxygenase activity; INVOLVED IN: oxidation reduction; LOCATED IN: cellular_component unknown; EXPRESSED IN: 15 plant structures; EXPRESSED DURING: 6 growth stages; CONTAINS InterPro DOMAIN/s: Flavin-containing monooxygenase FMO (InterPro:IPR000960), Flavin-c…	1.21631	-0.453799	-0.441978	1.02211	-1.43724
AT1G13960	WRKY4	WRKY DNA-binding protein 4 (WRKY4); FUNCTIONS IN: DNA binding, sequence-specific DNA binding transcription factor activity; INVOLVED IN: regulation of transcription, DNA-dependent; LOCATED IN: chloroplast; EXPRESSED IN: 22 plant structures; EXPRESSED DURING: 10 growth stages; CONTAINS InterPro DOMAIN/s: DNA-binding WRKY (InterPro:IPR003657); BEST Arabidopsis thaliana protein match is: WRKY DNA-bi…	-0.0278717	-1.32083	0.71565	1.09699	0.614037
AT1G14790	RDR1	RNA-dependent RNA polymerase 1 (RDR1); CONTAINS InterPro DOMAIN/s: RNA-dependent RNA polymerase, eukaryotic-type (InterPro:IPR007855); BEST Arabidopsis thaliana protein match is: RNA-dependent RNA polymerase 2 (TAIR:AT4G11130.1); Has 638 Blast hits to 623 proteins in 115 species: Archae - 0; Bacteria - 2; Metazoa - 73; Fungi - 286; Plants - 205; Viruses - 2; Other Eukaryotes - 70 (source: NCBI BL…	-0.343618	-0.704456	0.771161	0.773742	0.99031
AT1G15520	ABCG40	pleiotropic drug resistance 12 (PDR12); CONTAINS InterPro DOMAIN/s: ATPase, AAA+ type, core (InterPro:IPR003593), ABC transporter-like (InterPro:IPR003439), Plant PDR ABC transporter associated (InterPro:IPR013581), ABC-2 type transporter (InterPro:IPR013525); BEST Arabidopsis thaliana protein match is: pleiotropic drug resistance 11 (TAIR:AT1G66950.1); Has 377983 Blast hits to 279992 proteins in…	-0.941357	-0.864934	1.23124	0.786837	0.671355
AT1G15780	NRB4	unknown protein; BEST Arabidopsis thaliana protein match is: unknown protein (TAIR:AT2G10440.1); Has 103701 Blast hits to 43153 proteins in 1828 species: Archae - 30; Bacteria - 7385; Metazoa - 38639; Fungi - 11531; Plants - 7727; Viruses - 307; Other Eukaryotes - 38082 (source: NCBI BLink).	-0.784306	-0.785975	1.29426	0.604867	0.749923
AT1G21250	WAK1	cell wall-associated kinase (WAK1); FUNCTIONS IN: kinase activity; INVOLVED IN: cell surface receptor linked signaling pathway, response to virus, defense response to fungus, response to salicylic acid stimulus; LOCATED IN: plasma membrane, vacuole, plant-type cell wall; EXPRESSED IN: 21 plant structures; EXPRESSED DURING: 13 growth stages; CONTAINS InterPro DOMAIN/s: EGF-like calcium-binding (In…	-0.942825	-0.919973	1.25937	0.776974	0.641229
AT1G21270	WAK2	wall-associated kinase 2 (WAK2); FUNCTIONS IN: protein serine/threonine kinase activity, protein kinase activity, calcium ion binding, ATP binding; INVOLVED IN: cellular water homeostasis, protein amino acid phosphorylation, oligosaccharide metabolic process, unidimensional cell growth, response to salicylic acid stimulus; LOCATED IN: plasma membrane; EXPRESSED IN: 18 plant structures; EXPRESSED …	-0.627732	-0.758128	1.10997	0.874392	0.66395
AT1G28480	GRX480	GRX480; FUNCTIONS IN: electron carrier activity, protein disulfide oxidoreductase activity; INVOLVED IN: salicylic acid mediated signaling pathway, jasmonic acid mediated signaling pathway, response to salicylic acid stimulus; LOCATED IN: cellular_component unknown; EXPRESSED IN: 21 plant structures; EXPRESSED DURING: 13 growth stages; CONTAINS InterPro DOMAIN/s: Glutaredoxin-like, plant II (Inte…	-1.1386	-0.0251939	1.65888	-0.149707	-0.831867
AT1G43160	RAP2.6	related to AP2 6 (RAP2.6); CONTAINS InterPro DOMAIN/s: DNA-binding, integrase-type (InterPro:IPR016177), Pathogenesis-related transcriptional factor/ERF, DNA-binding (InterPro:IPR001471); BEST Arabidopsis thaliana protein match is: Integrase-type DNA-binding superfamily protein (TAIR:AT5G61890.1); Has 6219 Blast hits to 5840 proteins in 256 species: Archae - 0; Bacteria - 2; Metazoa - 0; Fungi - …	0.267877	-0.663479	-0.0753653	-0.839344	-0.553025
AT1G65510	AT1G65510	unknown protein; FUNCTIONS IN: molecular_function unknown; INVOLVED IN: N-terminal protein myristoylation; LOCATED IN: endomembrane system; EXPRESSED IN: 9 plant structures; EXPRESSED DURING: LP.06 six leaves visible, LP.04 four leaves visible, 4 anthesis, petal differentiation and expansion stage, LP.08 eight leaves visible; BEST Arabidopsis thaliana protein match is: unknown protein (TAIR:AT1G6…	-0.883449	-0.619533	0.319065	0.866859	1.36935
AT1G66700	PXMT1	PXMT1; CONTAINS InterPro DOMAIN/s: SAM dependent carboxyl methyltransferase (InterPro:IPR005299); BEST Arabidopsis thaliana protein match is: S-adenosyl-L-methionine-dependent methyltransferases superfamily protein (TAIR:AT1G66690.1); Has 857 Blast hits to 852 proteins in 114 species: Archae - 0; Bacteria - 51; Metazoa - 9; Fungi - 5; Plants - 706; Viruses - 0; Other Eukaryotes - 86 (source: NCBI…	-0.911411	-0.91743	0.794275	0.845468	1.08553
AT1G71220	EBS1	EMS-mutagenized bri1 suppressor 1 (EBS1); FUNCTIONS IN: transferase activity, transferring hexosyl groups, transferase activity, transferring glycosyl groups, UDP-glucose:glycoprotein glucosyltransferase activity; INVOLVED IN: in 6 processes; LOCATED IN: endoplasmic reticulum; EXPRESSED IN: guard cell, callus; CONTAINS InterPro DOMAIN/s: Glycosyl transferase, family 8 (InterPro:IPR002495), UDP-gl…	-0.817973	-0.73374	1.20186	0.736696	0.736774
AT1G73260	KTI1	kunitz trypsin inhibitor 1 (KTI1); FUNCTIONS IN: endopeptidase inhibitor activity; INVOLVED IN: response to salt stress, response to hydrogen peroxide, defense response to bacterium, programmed cell death, response to salicylic acid stimulus; LOCATED IN: mitochondrion; EXPRESSED IN: 8 plant structures; EXPRESSED DURING: LP.06 six leaves visible, LP.04 four leaves visible, 4 anthesis, petal differ…	-0.890195	-0.894085	1.06056	1.11547	0.497793
AT1G76930	EXT4	extensin 4 (EXT4); FUNCTIONS IN: structural constituent of cell wall; INVOLVED IN: response to jasmonic acid stimulus, response to wounding, response to abscisic acid stimulus, response to salicylic acid stimulus; LOCATED IN: endomembrane system; EXPRESSED IN: 10 plant structures; EXPRESSED DURING: 6 growth stages; BEST Arabidopsis thaliana protein match is: extensin 3 (TAIR:AT1G21310.1); Has 705…	-0.679524	-1.15957	1.12169	1.00758	0.517527
AT1G79680	WAKL10	WALL ASSOCIATED KINASE (WAK)-LIKE 10 (WAKL10); FUNCTIONS IN: kinase activity; INVOLVED IN: protein amino acid phosphorylation; LOCATED IN: endomembrane system, integral to membrane; EXPRESSED IN: 10 plant structures; EXPRESSED DURING: 8 growth stages; CONTAINS InterPro DOMAIN/s: Wall-associated kinase (InterPro:IPR013695), EGF-like calcium-binding, conserved site (InterPro:IPR018097), Protein kin…	-0.711508	-1.05529	0.898663	0.0199146	-0.627648
AT1G80840	WRKY40	WRKY DNA-binding protein 40 (WRKY40); CONTAINS InterPro DOMAIN/s: DNA-binding WRKY (InterPro:IPR003657); BEST Arabidopsis thaliana protein match is: WRKY DNA-binding protein 18 (TAIR:AT4G31800.2); Has 3306 Blast hits to 2859 proteins in 187 species: Archae - 0; Bacteria - 0; Metazoa - 0; Fungi - 0; Plants - 3292; Viruses - 0; Other Eukaryotes - 14 (source: NCBI BLink).	-1.48198	-0.278567	0.197965	-0.255923	0.213555
AT2G03760	SOT12	sulphotransferase 12 (SOT12); CONTAINS InterPro DOMAIN/s: Sulfotransferase domain (InterPro:IPR000863); BEST Arabidopsis thaliana protein match is: P-loop containing nucleoside triphosphate hydrolases superfamily protein (TAIR:AT2G03770.1); Has 2910 Blast hits to 2872 proteins in 198 species: Archae - 0; Bacteria - 232; Metazoa - 1693; Fungi - 1; Plants - 543; Viruses - 0; Other Eukaryotes - 441 …	-1.07219	-1.11435	1.5738	0.262566	0.147207
AT2G14560	LURP1	LATE UPREGULATED IN RESPONSE TO HYALOPERONOSPORA PARASITICA (LURP1); CONTAINS InterPro DOMAIN/s: Protein of unknown function DUF567 (InterPro:IPR007612); BEST Arabidopsis thaliana protein match is: Protein of unknown function (DUF567) (TAIR:AT1G33840.1); Has 352 Blast hits to 352 proteins in 24 species: Archae - 0; Bacteria - 0; Metazoa - 0; Fungi - 17; Plants - 335; Viruses - 0; Other Eukaryotes…	-0.900723	-0.879079	0.963247	0.923816	0.848835
AT2G17520	IRE1A	IRE1A; CONTAINS InterPro DOMAIN/s: Protein kinase, catalytic domain (InterPro:IPR000719), KEN domain, ribonuclease activator (InterPro:IPR010513), PUG domain (InterPro:IPR006567), Serine/threonine-protein kinase-like domain (InterPro:IPR017442), Protein kinase-like domain (InterPro:IPR011009), Serine/threonine-protein kinase, active site (InterPro:IPR008271); BEST Arabidopsis thaliana protein mat…	0.708397	0.220494	0.938922	-1.17526	-1.33292
AT2G20580	RPN1A	26S proteasome regulatory subunit S2 1A (RPN1A); FUNCTIONS IN: enzyme regulator activity, binding; INVOLVED IN: regulation of cell cycle, protein catabolic process, ubiquitin-dependent protein catabolic process; LOCATED IN: proteasome regulatory particle, base subcomplex, proteasome complex, nucleus, plasma membrane; EXPRESSED IN: 28 plant structures; EXPRESSED DURING: 13 growth stages; CONTAINS …	-0.881119	-0.693214	1.55892	0.36515	0.572914
AT2G25000	WRKY60	WRKY DNA-binding protein 60 (WRKY60); CONTAINS InterPro DOMAIN/s: DNA-binding WRKY (InterPro:IPR003657); BEST Arabidopsis thaliana protein match is: WRKY DNA-binding protein 18 (TAIR:AT4G31800.1); Has 3263 Blast hits to 2826 proteins in 197 species: Archae - 14; Bacteria - 0; Metazoa - 0; Fungi - 0; Plants - 3232; Viruses - 0; Other Eukaryotes - 17 (source: NCBI BLink).	-0.95151	-0.916194	1.03705	0.859334	0.834453
AT2G29420	GSTU7	glutathione S-transferase tau 7 (GSTU7); CONTAINS InterPro DOMAIN/s: Thioredoxin fold (InterPro:IPR012335), Glutathione S-transferase, C-terminal (InterPro:IPR004046), Glutathione S-transferase, C-terminal-like (InterPro:IPR010987), Glutathione S-transferase/chloride channel, C-terminal (InterPro:IPR017933), Glutathione S-transferase, N-terminal (InterPro:IPR004045), Thioredoxin-like fold (InterP…	-0.867531	-0.39223	0.270348	1.80339	0.0604372
AT2G32800	AP4.3A	AP4.3A; FUNCTIONS IN: protein serine/threonine kinase activity, protein kinase activity, ATP binding; INVOLVED IN: protein amino acid phosphorylation; LOCATED IN: plasma membrane; EXPRESSED IN: 19 plant structures; EXPRESSED DURING: 10 growth stages; CONTAINS InterPro DOMAIN/s: Protein kinase, ATP binding site (InterPro:IPR017441), Serine/threonine-protein kinase domain (InterPro:IPR002290), Seri…	-0.533582	-0.593575	1.29107	1.1442	-0.138646
AT2G33380	RD20	RESPONSIVE TO DESSICATION 20 (RD20); FUNCTIONS IN: lipoxygenase activity, calcium ion binding; INVOLVED IN: in 7 processes; LOCATED IN: chloroplast membrane, microsome, vacuole; EXPRESSED IN: 21 plant structures; EXPRESSED DURING: 13 growth stages; CONTAINS InterPro DOMAIN/s: Caleosin related (InterPro:IPR007736); BEST Arabidopsis thaliana protein match is: seed gene 1 (TAIR:AT4G26740.1); Has 344…	0.912818	0.139927	-0.835336	-0.748491	-0.906665
AT2G34690	ACD11	ACCELERATED CELL DEATH 11 (ACD11); FUNCTIONS IN: sphingosine transmembrane transporter activity; INVOLVED IN: cell death, defense response to bacterium, incompatible interaction, response to salicylic acid stimulus; LOCATED IN: cytoplasm; EXPRESSED IN: 24 plant structures; EXPRESSED DURING: 15 growth stages; CONTAINS InterPro DOMAIN/s: Glycolipid transfer protein, GLTP (InterPro:IPR014830); BEST …	-1.44878	0.184151	0.589197	1.18596	0.44586
AT2G37710	RLK	receptor lectin kinase (RLK); FUNCTIONS IN: kinase activity; INVOLVED IN: response to salicylic acid stimulus; LOCATED IN: plasma membrane; EXPRESSED IN: 23 plant structures; EXPRESSED DURING: 13 growth stages; CONTAINS InterPro DOMAIN/s: Legume lectin, beta chain (InterPro:IPR001220), Protein kinase, ATP binding site (InterPro:IPR017441), Serine/threonine-protein kinase-like domain (InterPro:IPR…	-1.41762	-0.643045	1.16055	0.84313	0.537151
AT2G40000	HSPRO2	ortholog of sugar beet HS1 PRO-1 2 (HSPRO2); CONTAINS InterPro DOMAIN/s: Hs1pro-1, C-terminal (InterPro:IPR009743), Hs1pro-1, N-terminal (InterPro:IPR009869); BEST Arabidopsis thaliana protein match is: Hs1pro-1 protein (TAIR:AT3G55840.1); Has 71 Blast hits to 71 proteins in 18 species: Archae - 0; Bacteria - 0; Metazoa - 0; Fungi - 0; Plants - 60; Viruses - 0; Other Eukaryotes - 11 (source: NCBI…	0.034773	1.26153	-0.710804	-0.608381	-1.11366
AT2G40750	WRKY54	WRKY DNA-binding protein 54 (WRKY54); CONTAINS InterPro DOMAIN/s: DNA-binding WRKY (InterPro:IPR003657); BEST Arabidopsis thaliana protein match is: WRKY DNA-binding protein 70 (TAIR:AT3G56400.1); Has 3183 Blast hits to 2752 proteins in 165 species: Archae - 0; Bacteria - 0; Metazoa - 0; Fungi - 0; Plants - 3171; Viruses - 0; Other Eukaryotes - 12 (source: NCBI BLink).	-1.0498	-0.791372	0.904956	1.2048	0.560366
AT2G46400	WRKY46	WRKY DNA-binding protein 46 (WRKY46); CONTAINS InterPro DOMAIN/s: DNA-binding WRKY (InterPro:IPR003657); BEST Arabidopsis thaliana protein match is: WRKY family transcription factor (TAIR:AT4G23810.1); Has 3385 Blast hits to 2951 proteins in 185 species: Archae - 0; Bacteria - 0; Metazoa - 0; Fungi - 0; Plants - 3370; Viruses - 0; Other Eukaryotes - 15 (source: NCBI BLink).	-1.88857	-0.228231	0.238734	0.598206	0.36851
AT3G01420	DOX1	DOX1; FUNCTIONS IN: lipoxygenase activity; INVOLVED IN: in 6 processes; LOCATED IN: endomembrane system; EXPRESSED IN: 9 plant structures; EXPRESSED DURING: 4 anthesis; CONTAINS InterPro DOMAIN/s: Haem peroxidase (InterPro:IPR010255), Haem peroxidase, animal (InterPro:IPR002007); BEST Arabidopsis thaliana protein match is: alpha dioxygenase (TAIR:AT1G73680.1); Has 1465 Blast hits to 1381 proteins…	-0.803519	-0.878346	1.40446	1.0404	-0.0373711
AT3G50480	HR4	homolog of RPW8 4 (HR4); FUNCTIONS IN: molecular_function unknown; INVOLVED IN: response to other organism; LOCATED IN: endomembrane system; EXPRESSED IN: 20 plant structures; EXPRESSED DURING: 11 growth stages; CONTAINS InterPro DOMAIN/s: Powdery mildew resistance protein, RPW8 domain (InterPro:IPR008808); BEST Arabidopsis thaliana protein match is: homolog of RPW8 3 (TAIR:AT3G50470.1); Has 106 …	-1.09389	-1.11367	1.13703	1.00202	0.397504
AT3G56400	WRKY70	WRKY DNA-binding protein 70 (WRKY70); CONTAINS InterPro DOMAIN/s: DNA-binding WRKY (InterPro:IPR003657); BEST Arabidopsis thaliana protein match is: WRKY DNA-binding protein 54 (TAIR:AT2G40750.1); Has 3203 Blast hits to 2772 proteins in 182 species: Archae - 0; Bacteria - 0; Metazoa - 0; Fungi - 0; Plants - 3190; Viruses - 0; Other Eukaryotes - 13 (source: NCBI BLink).	-0.998479	-0.866118	1.06017	0.86828	0.796621
AT3G61190	BAP1	BON association protein 1 (BAP1); FUNCTIONS IN: phospholipid binding, protein binding; INVOLVED IN: in 7 processes; LOCATED IN: membrane; EXPRESSED IN: 21 plant structures; EXPRESSED DURING: 13 growth stages; CONTAINS InterPro DOMAIN/s: C2 calcium/lipid-binding domain, CaLB (InterPro:IPR008973), C2 calcium-dependent membrane targeting (InterPro:IPR000008); BEST Arabidopsis thaliana protein match …	-1.11752	-0.778671	1.36912	1.06123	-0.294011
AT4G03450	AT4G03450	Ankyrin repeat family protein; CONTAINS InterPro DOMAIN/s: Ankyrin repeat-containing domain (InterPro:IPR020683), Ankyrin repeat (InterPro:IPR002110); BEST Arabidopsis thaliana protein match is: Ankyrin repeat family protein (TAIR:AT4G03440.1); Has 22492 Blast hits to 11630 proteins in 488 species: Archae - 24; Bacteria - 1675; Metazoa - 12211; Fungi - 1719; Plants - 2554; Viruses - 43; Other Euk…	-1.30191	-0.542123	1.09188	0.691461	0.848568
AT4G03480	AT4G03480	Ankyrin repeat family protein; INVOLVED IN: biological_process unknown; EXPRESSED IN: cultured cell; CONTAINS InterPro DOMAIN/s: Ankyrin repeat-containing domain (InterPro:IPR020683), Ankyrin repeat (InterPro:IPR002110); BEST Arabidopsis thaliana protein match is: Ankyrin repeat family protein (TAIR:AT4G03440.1); Has 20363 Blast hits to 10320 proteins in 485 species: Archae - 23; Bacteria - 1523;…	-1.05541	-0.792578	1.49499	-0.0540985	0.88808
AT4G05320	UBQ10	polyubiquitin 10 (UBQ10); INVOLVED IN: protein modification process, aging, response to salicylic acid stimulus; EXPRESSED IN: 25 plant structures; EXPRESSED DURING: 15 growth stages; CONTAINS InterPro DOMAIN/s: Ubiquitin subgroup (InterPro:IPR019956), Ubiquitin conserved site (InterPro:IPR019954), Ubiquitin (InterPro:IPR000626), Ubiquitin supergroup (InterPro:IPR019955); BEST Arabidopsis thalian…	1.25139	0.0793272	0.905352	-0.955417	-1.30184
AT4G10500	AT4G10500	2-oxoglutarate (2OG) and Fe(II)-dependent oxygenase superfamily protein; FUNCTIONS IN: oxidoreductase activity, acting on paired donors, with incorporation or reduction of molecular oxygen, 2-oxoglutarate as one donor, and incorporation of one atom each of oxygen into both donors, oxidoreductase activity; INVOLVED IN: secondary metabolic process; EXPRESSED IN: 12 plant structures; EXPRESSED DURIN…	-0.889611	-0.82026	0.882359	0.697656	1.12843
AT4G14390	AT4G14390	Ankyrin repeat family protein; FUNCTIONS IN: molecular_function unknown; INVOLVED IN: biological_process unknown; LOCATED IN: cellular_component unknown; EXPRESSED IN: 19 plant structures; EXPRESSED DURING: 8 growth stages; CONTAINS InterPro DOMAIN/s: Ankyrin repeat-containing domain (InterPro:IPR020683), Ankyrin repeat (InterPro:IPR002110); BEST Arabidopsis thaliana protein match is: ankyrin rep…	-1.27602	-0.822535	0.876422	1.02582	0.752182
AT4G19040	EDR2	ENHANCED DISEASE RESISTANCE 2 (EDR2); FUNCTIONS IN: lipid binding; INVOLVED IN: biological_process unknown; LOCATED IN: plasma membrane; EXPRESSED IN: 23 plant structures; EXPRESSED DURING: 15 growth stages; CONTAINS InterPro DOMAIN/s: Protein of unknown function DUF1336 (InterPro:IPR009769), Pleckstrin homology-type (InterPro:IPR011993), Lipid-binding START (InterPro:IPR002913), Pleckstrin homol…	-0.815562	-1.06976	0.684586	1.09359	0.925387
AT4G23170	EP1	EP1; FUNCTIONS IN: protein kinase activity; INVOLVED IN: programmed cell death, response to salicylic acid stimulus; LOCATED IN: apoplast; CONTAINS InterPro DOMAIN/s: Protein of unknown function DUF26 (InterPro:IPR002902); BEST Arabidopsis thaliana protein match is: cysteine-rich RLK (RECEPTOR-like protein kinase) 8 (TAIR:AT4G23160.1); Has 1472 Blast hits to 1417 proteins in 20 species: Archae - …	-1.81437	-0.426142	0.972348	0.48019	0.252647
AT4G23270	CRK19	cysteine-rich RLK (RECEPTOR-like protein kinase) 19 (CRK19); FUNCTIONS IN: protein serine/threonine kinase activity, protein kinase activity, ATP binding; INVOLVED IN: protein amino acid phosphorylation, defense response to bacterium, response to salicylic acid stimulus; LOCATED IN: plasma membrane; EXPRESSED IN: 17 plant structures; EXPRESSED DURING: 9 growth stages; CONTAINS InterPro DOMAIN/s: …	-1.64344	-0.643366	0.630753	0.47005	0.0624007
AT4G23280	CRK20	cysteine-rich RLK (RECEPTOR-like protein kinase) 20 (CRK20); FUNCTIONS IN: kinase activity; INVOLVED IN: defense response to bacterium, defense response, programmed cell death, response to salicylic acid stimulus; LOCATED IN: chloroplast; EXPRESSED IN: 18 plant structures; EXPRESSED DURING: 11 growth stages; CONTAINS InterPro DOMAIN/s: Protein kinase, ATP binding site (InterPro:IPR017441), Serine…	-0.921875	-1.02234	1.14579	0.942262	0.596634
AT4G23810	WRKY53	WRKY53; FUNCTIONS IN: protein binding, DNA binding, transcription activator activity, sequence-specific DNA binding transcription factor activity; INVOLVED IN: in 6 processes; LOCATED IN: nucleus, chloroplast; EXPRESSED IN: 20 plant structures; EXPRESSED DURING: 12 growth stages; CONTAINS InterPro DOMAIN/s: DNA-binding WRKY (InterPro:IPR003657); BEST Arabidopsis thaliana protein match is: WRKY fa…	-1.42866	-0.884213	0.627416	1.01866	0.844994
AT4G31800	WRKY18	WRKY DNA-binding protein 18 (WRKY18); FUNCTIONS IN: protein binding, sequence-specific DNA binding transcription factor activity; INVOLVED IN: in 7 processes; LOCATED IN: nucleus; EXPRESSED IN: 24 plant structures; EXPRESSED DURING: 13 growth stages; CONTAINS InterPro DOMAIN/s: DNA-binding WRKY (InterPro:IPR003657); BEST Arabidopsis thaliana protein match is: WRKY DNA-binding protein 60 (TAIR:AT2…	-1.11398	-1.02848	1.1678	1.11309	0.141684
AT4G32940	GAMMA-VPE	gamma vacuolar processing enzyme (GAMMA-VPE); CONTAINS InterPro DOMAIN/s: Peptidase C13, legumain (InterPro:IPR001096); BEST Arabidopsis thaliana protein match is: alpha-vacuolar processing enzyme (TAIR:AT2G25940.1); Has 789 Blast hits to 787 proteins in 239 species: Archae - 4; Bacteria - 12; Metazoa - 277; Fungi - 115; Plants - 257; Viruses - 0; Other Eukaryotes - 124 (source: NCBI BLink).	-0.788108	-0.912207	1.01939	0.7495	0.951487
AT4G35890	LARP1c	winged-helix DNA-binding transcription factor family protein; LOCATED IN: chloroplast; EXPRESSED IN: 25 plant structures; EXPRESSED DURING: 15 growth stages; CONTAINS InterPro DOMAIN/s: Winged helix-turn-helix transcription repressor DNA-binding (InterPro:IPR011991), RNA-binding protein Lupus La (InterPro:IPR006630); BEST Arabidopsis thaliana protein match is: winged-helix DNA-binding transcripti…	-1.33124	-0.774406	0.812694	0.961415	0.868746
AT4G37610	BT5	BTB and TAZ domain protein 5 (BT5); CONTAINS InterPro DOMAIN/s: BTB/POZ (InterPro:IPR013069), Zinc finger, TAZ-type (InterPro:IPR000197), BTB/POZ fold (InterPro:IPR011333), Kelch related (InterPro:IPR013089), BTB/POZ-like (InterPro:IPR000210); BEST Arabidopsis thaliana protein match is: BTB and TAZ domain protein 4 (TAIR:AT5G67480.2); Has 30201 Blast hits to 17322 proteins in 780 species: Archae …	-1.15727	0.0960928	-0.557504	0.657751	-0.625507
AT4G39030	EDS5	ENHANCED DISEASE SUSCEPTIBILITY 5 (EDS5); FUNCTIONS IN: antiporter activity, drug transmembrane transporter activity, transporter activity; INVOLVED IN: salicylic acid biosynthetic process, negative regulation of defense response, defense response, response to nematode; LOCATED IN: mitochondrion, plastid, membrane; EXPRESSED IN: 23 plant structures; EXPRESSED DURING: 10 growth stages; CONTAINS In…	-0.834983	-1.1928	1.16027	-0.00606737	-0.322221
AT5G03350	AT5G03350	Legume lectin family protein; FUNCTIONS IN: carbohydrate binding, binding; INVOLVED IN: biological_process unknown; LOCATED IN: apoplast, cell wall, chloroplast; EXPRESSED IN: 19 plant structures; EXPRESSED DURING: 12 growth stages; CONTAINS InterPro DOMAIN/s: Legume lectin, beta chain (InterPro:IPR001220), Concanavalin A-like lectin/glucanase, subgroup (InterPro:IPR013320), Concanavalin A-like l…	-0.918731	-0.930431	0.986579	0.883881	0.865542
AT5G06320	NHL3	NDR1/HIN1-like 3 (NHL3); FUNCTIONS IN: molecular_function unknown; INVOLVED IN: defense response to virus, defense response to bacterium, response to bacterium; LOCATED IN: plasma membrane; EXPRESSED IN: 28 plant structures; EXPRESSED DURING: 13 growth stages; CONTAINS InterPro DOMAIN/s: Late embryogenesis abundant protein, group 2 (InterPro:IPR004864); BEST Arabidopsis thaliana protein match is:…	-1.28619	-0.472703	1.2539	1.1556	-0.363661
AT5G24530	DMR6	DOWNY MILDEW RESISTANT 6 (DMR6); FUNCTIONS IN: oxidoreductase activity, acting on paired donors, with incorporation or reduction of molecular oxygen, 2-oxoglutarate as one donor, and incorporation of one atom each of oxygen into both donors, oxidoreductase activity; INVOLVED IN: response to fungus, response to bacterium, flavonoid biosynthetic process; LOCATED IN: cellular_component unknown; EXPR…	-0.539559	-0.881796	0.570415	0.589656	1.40031
AT5G40990	GLIP1	GDSL lipase 1 (GLIP1); CONTAINS InterPro DOMAIN/s: Lipase, GDSL, active site (InterPro:IPR008265), Lipase, GDSL (InterPro:IPR001087); BEST Arabidopsis thaliana protein match is: GDSL-motif lipase 2 (TAIR:AT1G53940.1); Has 1807 Blast hits to 1807 proteins in 277 species: Archae - 0; Bacteria - 0; Metazoa - 736; Fungi - 347; Plants - 385; Viruses - 0; Other Eukaryotes - 339 (source: NCBI BLink).	-1.03097	-0.823629	0.955841	0.643072	1.10223
AT5G43470	RPP8	RECOGNITION OF PERONOSPORA PARASITICA 8 (RPP8); FUNCTIONS IN: nucleotide binding; INVOLVED IN: defense response to virus, response to light stimulus, response to other organism, defense response, plant-type hypersensitive response; LOCATED IN: plasma membrane; EXPRESSED IN: cultured cell; CONTAINS InterPro DOMAIN/s: NB-ARC (InterPro:IPR002182), Disease resistance protein (InterPro:IPR000767); BES…	-0.801972	-0.821106	0.920972	1.07189	0.714313
AT5G46050	PTR3	peptide transporter 3 (PTR3); FUNCTIONS IN: dipeptide transporter activity, tripeptide transporter activity, transporter activity; INVOLVED IN: in 12 processes; LOCATED IN: membrane; EXPRESSED IN: 10 plant structures; EXPRESSED DURING: LP.06 six leaves visible, LP.04 four leaves visible, 4 anthesis, C globular stage, petal differentiation and expansion stage; CONTAINS InterPro DOMAIN/s: Oligopept…	-0.878112	-0.9089	1.17912	0.850108	0.672763
AT5G49570	PNG1	peptide-N-glycanase 1 (PNG1); CONTAINS InterPro DOMAIN/s: Transglutaminase-like (InterPro:IPR002931), DNA repair protein Rad4, transglutaminase-like domain (InterPro:IPR018325), Galactose-binding domain-like (InterPro:IPR008979); Has 1807 Blast hits to 1807 proteins in 277 species: Archae - 0; Bacteria - 0; Metazoa - 736; Fungi - 347; Plants - 385; Viruses - 0; Other Eukaryotes - 339 (source: NCB…	-1.00276	-1.13603	1.08358	1.00587	0.532988
AT5G54610	ANK	ankyrin (ANK); CONTAINS InterPro DOMAIN/s: Ankyrin repeat-containing domain (InterPro:IPR020683), Ankyrin repeat (InterPro:IPR002110); BEST Arabidopsis thaliana protein match is: Ankyrin repeat family protein (TAIR:AT5G54620.1); Has 16763 Blast hits to 8871 proteins in 442 species: Archae - 14; Bacteria - 1401; Metazoa - 8955; Fungi - 670; Plants - 1865; Viruses - 65; Other Eukaryotes - 3793 (sou…	-1.07641	-0.842217	0.7671	1.08607	0.857924
AT5G56750	NDL1	N-MYC downregulated-like 1 (NDL1); CONTAINS InterPro DOMAIN/s: Pollen specific protein SF21 (InterPro:IPR015511), Ndr (InterPro:IPR004142); BEST Arabidopsis thaliana protein match is: N-MYC downregulated-like 3 (TAIR:AT2G19620.1); Has 776 Blast hits to 775 proteins in 111 species: Archae - 2; Bacteria - 48; Metazoa - 563; Fungi - 0; Plants - 132; Viruses - 0; Other Eukaryotes - 31 (source: NCBI B…	0.884623	-0.791401	-0.505965	1.41915	-1.14144
AT5G67300	MYBR1	myb domain protein r1 (MYBR1); CONTAINS InterPro DOMAIN/s: SANT, DNA-binding (InterPro:IPR001005), Homeodomain-like (InterPro:IPR009057), Myb, DNA-binding (InterPro:IPR014778), HTH transcriptional regulator, Myb-type, DNA-binding (InterPro:IPR017930), Homeodomain-related (InterPro:IPR012287), Myb transcription factor (InterPro:IPR015495); BEST Arabidopsis thaliana protein match is: myb domain pro…	0.121939	0.496174	-0.413027	-1.06926	-0.803158
AT2G04880	AT2G04880	NA	-1.32583	-0.659259	0.807591	1.12208	0.696576
AT3G02885	AT3G02885	NA	-0.859526	-0.477	1.18086	1.34454	-0.34468
AT3G09370	AT3G09370	NA	-0.333034	-0.961068	-1.25567	0.614544	0.704444
AT3G11280	AT3G11280	NA	0.462823	-0.963071	-1.17615	0.413085	-0.236202
AT3G51430	AT3G51430	NA	-0.742827	-1.08515	0.976916	0.96648	0.771611
AT3G51440	AT3G51440	NA	-0.886611	-1.13564	1.26093	0.749119	0.627813
AT3G52430	AT3G52430	NA	-1.10383	-0.779368	1.27493	0.687979	0.69233
AT4G04695	AT4G04695	NA	-1.20094	0.780295	1.28609	0.527735	-0.545143
AT5G04760	AT5G04760	NA	-0.786753	-0.60511	1.22715	0.962203	0.396598
AT5G08760	AT5G08760	NA	-0.406437	1.598	-0.964419	-0.480147	-0.611251
AT5G08790	AT5G08790	NA	-0.897981	-0.997996	1.08914	0.9024	0.724392
AT5G13330	AT5G13330	NA	-0.871136	-0.950505	1.0109	1.25732	0.340259
AT5G24110	AT5G24110	NA	-0.119542	1.60301	-1.02225	-1.07513	0.191353
AT5G44568	AT5G44568	NA	-0.962841	-0.575244	1.49243	0.813273	0.144704
