## Supplemental Table S9 for "The tRNA thiolation-mediated translational control is essential for plant immunity"

### Sheet: Sheet1
Table S9. The primers used in this study.
Name	Sequence（5'-3'）	Application
ROL5-F1	ACATTACAATTACATTTACAATTACATGGAGGCCAAGAACAAGAA	For complementation
ROL5-R1	GGGTCTTAATTAACTCTCTAGATTAGAAATCCAGAGATCCACAT
ROL5-F2	CGGAATTC ATGGAGGCCAAGAACAAGA	For Y2H
ROL5-R2	CGGGATCC TTAGAAATCCAGAGATCCAC
CTU2-F1	CGGAATTC ATGGCTTGTAATTCCTCAG
CTU2-R1	CGGGATCC TTAGACAACCTCTTCATCGT
ROL5-F3	GGGGTACCATGGAGGCCAAGAACAAGA	For split luc
ROL5-R3	GCGTCGACGAAATCCAGAGATCCAC
CTU2-F2	GGGGTACCATGGCTTGTAATTCCTCAG
CTU2-R2	GCGTCGACTTAGACAACCTCTTCATCGT
ROL5-F0	TGACTGCTCCCTACCTGTCGAGTTTTAGAGCTAGAAATAGC	For CRISPR mutant of ROL5
ROL5-R0	AACGAGACGTCCCGTCCTCAAACAATCTCTTAGTCGACTCTAC
ROL5-BsF	ATATATGGTCTCGATTGACTGCTCCCTACCTGTCGAGTT
ROL5-BsR	ATTATTGGTCTCGAAACGAGACGTCCCGTCCTCAAACAA
ROL5-F4	TTGAAAGGTTTACATCTTGGAAT	For sequencing of target sites
ROL5-R4	AAAGGTGATTGCTTAGATTCTGATT
ROL5-F5	CTCAAAAACCTCATAAAAGCACTCT
ROL5-R5	AACTGCGTCACTGTCTTTACTCT
ROL5-F6	TTAAGAAGGAGATATACCATGGGCATGGAGGCCAAGAACAAGA	For protein expression
ROL5-R6	GAGTGCGGCCGCAAGCTTTTAGAAATCCAGAGATCCAC
CTU2-F3	TTCCAGGGGCCCCTGGGATCCATGGCTTGTAATTCCTCAG
CTU2-R3	AGTCACGATGCGGCCGCTCGAGTTAGACAACCTCTTCATCGT
ROL5-F7	CAATTACATTTACAATTACATGGAGGCCAAGAACAAGA	For co-immunoprecipitation
ROL5-R7	GGGTCTTAATTAACTCTCTAGATTTGTCATCATCGTCTTTG
CTU2-F4	CAATTACATTTACAATTACATGGCTTGTAATTCCTCAGG
CTU2-R4	GGGTCTTAATTAACTCTCTAGATTACTTGTACAGCTCGTCCA
cgb-lp	GTATGAGAAGTGATTGAGTATGTG	For genotyping
cgb-rp	TCGATGTGCACCTACTTAATCTAC
cgb-rb	CTAATGAGTGAGCTAACTCAC
ctu2-lp	TCACATTGCATTGAATCATCC	For genotyping
ctu2-rp	TCAAATTTAGCACATGGGACC
ROL5-F1	GGAGCTGCGTTATTGAAAGTAG	For Q-PCR
ROL5-R1	CCACGATATGCATTAGGAGAGT
UBQ5-F1	GAAGATCCAAGACAAGGAAGGA
UBQ5-R1	CTTCTTCCTCTTCTTAGCACCA
NPR1-P1	ATGATTTCTACAGCGACGCTAA
NPR1-P2	GACTTCGTAATCCTTGGCAATC
ACTIN2-1	CTCCTTTGTTGCTGTTGACTAC
ACTIN2-2	GCACAATGTTACCGTACAGATC
